# A molecularly defined and spatially resolved cell atlas of the whole mouse brain

**DOI:** 10.1101/2023.03.06.531348

**Authors:** Meng Zhang, Xingjie Pan, Won Jung, Aaron Halpern, Stephen W. Eichhorn, Zhiyun Lei, Limor Cohen, Kimberly A. Smith, Bosiljka Tasic, Zizhen Yao, Hongkui Zeng, Xiaowei Zhuang

## Abstract

In mammalian brains, tens of millions to billions of cells form complex interaction networks to enable a wide range of functions. The enormous diversity and intricate organization of cells in the brain have so far hindered our understanding of the molecular and cellular basis of its functions. Recent advances in spatially resolved single-cell transcriptomics have allowed systematic mapping of the spatial organization of molecularly defined cell types in complex tissues^1–3^. However, these approaches have only been applied to a few brain regions^1–11^ and a comprehensive cell atlas of the whole brain is still missing. Here, we imaged a panel of >1,100 genes in ∼8 million cells across the entire adult mouse brain using multiplexed error-robust fluorescence in situ hybridization (MERFISH)^12^ and performed spatially resolved, single-cell expression profiling at the whole-transcriptome scale by integrating MERFISH and single-cell RNA-sequencing (scRNA-seq) data. Using this approach, we generated a comprehensive cell atlas of >5,000 transcriptionally distinct cell clusters, belonging to ∼300 major cell types, in the whole mouse brain with high molecular and spatial resolution. Registration of the MERFISH images to the common coordinate framework (CCF) of the mouse brain further allowed systematic quantifications of the cell composition and organization in individual brain regions defined in the CCF. We further identified spatial modules characterized by distinct cell-type compositions and spatial gradients featuring gradual changes in the gene-expression profiles of cells. Finally, this high-resolution spatial map of cells, with a transcriptome-wide expression profile associated with each cell, allowed us to infer cell-type-specific interactions between several hundred pairs of molecularly defined cell types and predict potential molecular (ligand-receptor) basis and functional implications of these cell-cell interactions. These results provide rich insights into the molecular and cellular architecture of the brain and a valuable resource for future functional investigations of neural circuits and their dysfunction in diseases.
