## Supplementary Table 1 for "A molecularly defined and spatially resolved cell atlas of the whole mouse brain"

### Sheet: Gene panel
Gene	Panel (l1: genes used in the first gene panel for animal 1; l2: genes used in the second gene panel for other animals; sequential: genes used in the two sequential rounds of two-colour FISH imaging)
1700057H15Rik	l1, l2
2610028E06Rik	l1, l2
2900052N01Rik	l1, l2
4921534H16Rik	l1, l2
4921539H07Rik	l1, l2
4930426D05Rik	l1, l2
4930438E09Rik	l1, l2
4930452B06Rik	l1, l2
4930467D21Rik	l1, l2
4930509J09Rik	l1, l2
5830418P13Rik	l1, l2
6430628N08Rik	l1, l2
6530403H02Rik	l1, l2
9330158H04Rik	l1, l2
9630002D21Rik	l1, l2
A2m	l1, l2
A330076C08Rik	l1, l2
A630012P03Rik	l1, l2
A730046J19Rik	l1, l2
A830009L08Rik	l1, l2
A830019P07Rik	l1, l2
A830036E02Rik	l1, l2
AC102910.1	l1, l2
AW551984	l1, l2
Abca8a	l1, l2
Abcc9	l1, l2
Abhd12b	l1, l2
Abi3bp	l1, l2
Acsbg1	l1, l2
Acta2	l1, l2
Actn2	l1, l2
Acvr1c	l1, l2
Adad1	l1, l2
Adam12	l1, l2
Adam18	l1, l2
Adam33	l1, l2
Adamts2	l1, l2
Adamts9	l1, l2
Adamts12	l1, l2
Adamts16	l1, l2
Adamts18	l1, l2
Adamts19	l1, l2
Adamtsl1	l1, l2
Adamtsl3	l1, l2
Adcy2	l1, l2
Adcy7	l1, l2
Adcy8	l1, l2
Adcyap1	l1, l2
Adgrd1	l1, l2
Adgrf5	l1, l2
Adgrg2	l1, l2
Adgrg6	l1, l2
Adgrl2	l1, l2
Adgrv1	l1, l2
Adh5	l1, l2
Adora1	l1, l2
Adora2a	l1, l2
Adra1a	l1, l2
Adra1b	l1, l2
Adra2a	l1, l2
Aff2	l1, l2
Agt	l1, l2
Agtr1a	l1, l2
Agtr2	l1, l2
Akain1	l1, l2
Akr7a5	l1, l2
Aldh1a3	l1, l2
Aldh1l1	l1, l2
Aldh3b2	l1, l2
Alk	l1, l2
Alox8	l1, l2
Alpk2	l1, l2
Amigo2	l1, l2
Angpt1	l1, l2
Ankfn1	l1, l2
Ankrd63	l1, l2
Ano1	l1, l2
Ano2	l1, l2
Antxr2	l1, l2
Anxa2	l1, l2
Apela	l1, l2
Apex1	l1, l2
Apold1	l1, l2
Aqp1	l1, l2
Aqp4	l1, l2
Aqp6	l1, l2
Ar	l1, l2
Arhgap15	l1, l2
Arhgap22	l1, l2
Arhgap25	l1, l2
Arhgap28	l1, l2
Arhgap36	l1, l2
Arhgef26	l1, l2
Arhgef38	l1, l2
Arntl	l1, l2
Arsj	l1, l2
Arx	l1, l2
Asb2	l1, l2
Asb4	l1, l2
Ascl1	l1, l2
Asic4	l1, l2
Atp6ap1l	l1, l2
Atp6v1c2	l1, l2
Atp10a	l1, l2
Avpr1a	l1, l2
B9d2	l1, l2
B020031H02Rik	l1, l2
B230323A14Rik	l1, l2
B930025P03Rik	l1, l2
BC030499	l1, l2
Bace2	l1, l2
Baiap3	l1, l2
Barhl1	l1, l2
Barhl2	l1, l2
Barx2	l1, l2
Baz1a	l1, l2
Bcl6	l1, l2
Bcl11a	l1, l2
Bcl11b	l1, l2
Bdnf	l1, l2
Bhlhe22	l1, l2
Bhlhe23	l1, l2
Blnk	l1, l2
Bmp2	l1, l2
Bmp3	l1, l2
Bmp4	l1, l2
Bmp6	l1, l2
Bmpr1b	l1, l2
Bnc2	l1, l2
Boc	l1, l2
Brs3	l1, l2
Bsx	l1, l2
Bves	l1, l2
C1ql1	l1, l2
C1ql2	l1, l2
C1ql3	l1, l2
C1qtnf7	l1, l2
C7	l1, l2
C030029H02Rik	l1, l2
C130074G19Rik	l1, l2
C230014O12Rik	l1, l2
C730002L08Rik	l1, l2
Cacng5	l1, l2
Calb1	l1, l2
Calb2	l1, l2
Calca	l2
Calcb	l2
Calcr	l1, l2
Calcrl	l1, l2
Caln1	l1, l2
Car3	l1, l2
Car4	l1, l2
Car8	l1, l2
Car12	l1, l2
Cartpt	l1, l2
Casq2	l1, l2
Casr	l1, l2
Casz1	l1, l2
Catsperd	l1, l2
Cbln1	l1, l2
Cbln2	l1, l2
Cbln4	l1, l2
Ccbe1	l1, l2
Ccdc3	l1, l2
Ccdc42	l1, l2
Ccdc80	l1, l2
Ccdc141	l1, l2
Ccdc153	l2
Ccdc187	l1, l2
Ccdc192	l1, l2
Cckar	l1, l2
Cckbr	l1, l2
Ccnb1	l1, l2
Ccnd2	l1, l2
Cd24a	l1, l2
Cd34	l1, l2
Cd36	l1, l2
Cd44	l1, l2
Cd79a	l1, l2
Cd247	l1, l2
Cdc14a	l1, l2
Cdh3	l1, l2
Cdh6	l1, l2
Cdh9	l1, l2
Cdh20	l1, l2
Cdh23	l1, l2
Cdhr1	l1, l2
Cdk15	l1, l2
Cdkn1a	l1, l2
Cdkn1c	l1, l2
Cfap206	l1, l2
Cftr	l1, l2
Cgnl1	l1, l2
Chat	l1, l2
Chn2	l1, l2
Chodl	l1, l2
Chrdl1	l1, l2
Chrm1	l1, l2
Chrm2	l1, l2
Chrm3	l1, l2
Chrna2	l1, l2
Chrna3	l1, l2
Chrna4	l1, l2
Chrna5	l1, l2
Chrna6	l1, l2
Chrna7	l1, l2
Chrnb3	l1, l2
Chst9	l1, l2
Cidea	l1, l2
Cited1	l1, l2
Ckap2l	l1, l2
Cldn5	l1, l2
Cldn11	l1, l2
Clic5	l1, l2
Clic6	l1, l2
Clrn1	l1, l2
Clspn	l1, l2
Cnga3	l1, l2
Cngb3	l1, l2
Cnih3	l1, l2
Cnmd	l1, l2
Cnpy1	l1, l2
Cnr1	l1, l2
Cntnap3	l1, l2
Cobll1	l1, l2
Coch	l1, l2
Col5a1	l1, l2
Col5a2	l1, l2
Col6a1	l1, l2
Col6a3	l1, l2
Col6a5	l1, l2
Col8a1	l1, l2
Col11a1	l1, l2
Col12a1	l1, l2
Col14a1	l1, l2
Col15a1	l1, l2
Col18a1	l1, l2
Col19a1	l1, l2
Col23a1	l1, l2
Col24a1	l1, l2
Col26a1	l1, l2
Col27a1	l1, l2
Colec12	l1, l2
Colgalt2	l1, l2
Comtd1	l1, l2
Corin	l1, l2
Coro1a	l1, l2
Coro6	l1, l2
Cp	l1, l2
Cpa6	l1, l2
Cplx3	l1, l2
Cpne2	l1, l2
Cpne8	l1, l2
Cpne9	l1, l2
Crb1	l1, l2
Creb3l1	l1, l2
Creb5	l1, l2
Crh	l1, l2
Crhbp	l1, l2
Crhr1	l1, l2
Crhr2	l1, l2
Crispld1	l1, l2
Crybg1	l1, l2
Crym	l1, l2
Ctgf	l1, l2
Ctsc	l1, l2
Ctss	l1, l2
Ctxn3	l1, l2
Cubn	l1, l2
Cux2	l1, l2
Cwh43	l1, l2
Cxcl5	l1, l2
Cxcl14	l1, l2
Cyp19a1	l1, l2
Cyp26b1	l1, l2
D7Ertd443e	l1, l2
D130009I18Rik	l1, l2
D130079A08Rik	l1, l2
D430036J16Rik	l1, l2
D930028M14Rik	l1, l2
Dach1	l1, l2
Dach2	l1, l2
Dbh	l1, l2
Dbx2	l1, l2
Dcdc2a	l1, l2
Dchs2	l1, l2
Dcn	l1, l2
Ddc	l1, l2
Ddit4l	l1, l2
Ddo	l1, l2
Ddr2	l1, l2
Dgkk	l1, l2
Diaph3	l1, l2
Dio3	l1, l2
Dkk2	l1, l2
Dkkl1	l1, l2
Dlk1	l1, l2
Dlx1as	l1, l2
Dlx2	l1, l2
Dlx6	l1, l2
Dlx6os1	l1, l2
Dmbx1	l1, l2
Dmrt2	l1, l2
Dnah9	l1, l2
Dnah11	l1, l2
Doc2b	l1, l2
Dock5	l1, l2
Dpf3	l1, l2
Drd1	l1, l2
Drd2	l1, l2
Drd3	l1, l2
Drd5	l1, l2
Dscaml1	l1, l2
Dsg2	l1, l2
Ebf1	l1, l2
Ebf2	l1, l2
Ebf3	l1, l2
Ecel1	l1, l2
Ecm2	l1, l2
Edaradd	l1, l2
Edn3	l2
Ednra	l1, l2
Ednrb	l1, l2
Efna5	l1, l2
Egfem1	l1, l2
Egflam	l1, l2
Egfr	l1, l2
Egln3	l1, l2
Egr2	l1, l2
Egr3	l1, l2
Elfn1	l1, l2
Emp2	l1, l2
Emx2	l1, l2
Emx2os	l1, l2
En1	l1, l2
En2	l1, l2
Endou	l1, l2
Eomes	l1, l2
Epb41l4a	l1, l2
Epha1	l1, l2
Epha3	l1, l2
Epha4	l1, l2
Epha6	l1, l2
Epha7	l1, l2
Epha8	l1, l2
Epha10	l1, l2
Ephb1	l1, l2
Epsti1	l1, l2
Erbb4	l1, l2
Ermn	l1, l2
Esr1	l1, l2
Esr2	l1, l2
Esrrb	l1, l2
Esrrg	l1, l2
Esyt3	l1, l2
Ethe1	l1, l2
Ets1	l1, l2
Etv1	l1, l2
Evx1os	l1, l2
Evx2	l1, l2
Eya1	l1, l2
Eya2	l1, l2
Eya4	l1, l2
Fam19a1	l1, l2
Fam19a2	l1, l2
Fam19a4	l1, l2
Fam20a	l1, l2
Fam43a	l1, l2
Fam46a	l1, l2
Fam84b	l1, l2
Fam107a	l1, l2
Fam122b	l1, l2
Fam163a	l1, l2
Fam196b	l1, l2
Fat1	l1, l2
Fat2	l1, l2
Fat4	l1, l2
Fbln1	l1, l2
Fbln2	l1, l2
Fbln5	l1, l2
Fbn1	l1, l2
Fbn2	l1, l2
Fbxw13	l1, l2
Fezf1	l1, l2
Fezf2	l1, l2
Fgd5	l1, l2
Fgf1	l1, l2
Fgf3	l1, l2
Fgf10	l1, l2
Fgf11	l1, l2
Fgf13	l1, l2
Fgf18	l1, l2
Fibcd1	l1, l2
Fibin	l1, l2
Fign	l1, l2
Filip1	l1, l2
Fli1	l1, l2
Fmo1	l1, l2
Fn1	l1, l2
Fndc1	l1, l2
Folh1	l1, l2
Fos	l2
Fosb	l1, l2
Fosl2	l1, l2
Foxa1	l1, l2
Foxa2	l1, l2
Foxb1	l1, l2
Foxd2	l1, l2
Foxo1	l1, l2
Fras1	l1, l2
Frem1	l1, l2
Frem2	l1, l2
Frem3	l1, l2
Frmd7	l1, l2
Frzb	l1, l2
Fst	l1, l2
Fstl5	l1, l2
Fyb	l1, l2
Fzd2	l1, l2
Fzd5	l1, l2
Gabbr2	l1, l2
Gabra6	l1, l2
Gabre	l1, l2
Gabrq	l1, l2
Gad2	l1, l2
Gal	l1, l2
Galnt14	l1, l2
Galnt18	l1, l2
Galr1	l1, l2
Gas2l3	l1, l2
Gata2	l1, l2
Gata3	l1, l2
Gbx2	l1, l2
Gcg	l2
Gck	l1, l2
Gcnt4	l1, l2
Gda	l1, l2
Gdf6	l1, l2
Gem	l1, l2
Gfap	l1, l2
Gfra1	l1, l2
Gja1	l1, l2
Gldn	l1, l2
Gli2	l1, l2
Gli3	l1, l2
Glis3	l1, l2
Glp1r	l2
Glp2r	l1, l2
Glra1	l1, l2
Glra2	l1, l2
Glra3	l1, l2
Glt8d2	l1, l2
Gna14	l1, l2
Gnb3	l1, l2
Gng8	l1, l2
Gnrh1	l1, l2
Gpc3	l1, l2
Gpc4	l1, l2
Gpr4	l1, l2
Gpr6	l1, l2
Gpr26	l1, l2
Gpr37l1	l1, l2
Gpr39	l1, l2
Gpr50	l1, l2
Gpr83	l1, l2
Gpr88	l1, l2
Gpr101	l1, l2
Gpr139	l1, l2
Gpr149	l1, l2
Gpr150	l1, l2
Gprc5b	l1, l2
Gpx3	l1, l2
Greb1	l1, l2
Grem1	l1, l2
Grhpr	l1, l2
Grid2ip	l1, l2
Grik1	l1, l2
Grik3	l1, l2
Grik4	l1, l2
Grin2c	l1, l2
Grm1	l1, l2
Grm3	l1, l2
Grm8	l1, l2
Grp	l1, l2
Grpr	l1, l2
Gsta4	l1, l2
Gsto1	l1, l2
Gsx1	l1, l2
Gucy1a1	l1, l2
Gxylt2	l1, l2
Gzmk	l1, l2
H2-Q2	l1, l2
Hapln1	l1, l2
Hcrtr1	l1, l2
Hcrtr2	l1, l2
Hdc	l1, l2
Hgf	l1, l2
Hhip	l1, l2
Hmcn1	l1, l2
Hmgb3	l1, l2
Hmx2	l1, l2
Homer3	l1, l2
Hopx	l1, l2
Hoxb3	l1, l2
Hoxb4	l1, l2
Hoxb5	l1, l2
Hoxb6	l1, l2
Hoxb8	l1, l2
Hoxc4	l1, l2
Hpgd	l1, l2
Hpse	l1, l2
Hpse2	l1, l2
Hrh1	l1, l2
Hrh2	l1, l2
Hrh3	l1, l2
Hrk	l1, l2
Hs3st2	l1, l2
Hs3st3a1	l1, l2
Hs3st3b1	l1, l2
Hs3st4	l1, l2
Hspb8	l1, l2
Hspg2	l2
Htr1a	l1, l2
Htr1b	l1, l2
Htr1d	l1, l2
Htr1f	l1, l2
Htr2a	l1, l2
Htr2c	l1, l2
Htr3a	l1, l2
Htr4	l1, l2
Htr7	l1, l2
Id2	l1, l2
Id4	l1, l2
Ier3ip1	l1, l2
Igf1	l1, l2
Igf2	l1, l2
Igf2bp2	l1, l2
Igfbp4	l1, l2
Igfbp6	l1, l2
Igfbpl1	l1, l2
Igfn1	l1, l2
Ighm	l1, l2
Igsf1	l1, l2
Il1rap	l1, l2
Il1rapl2	l1, l2
Il31ra	l1, l2
Inhba	l1, l2
Inhbb	l1, l2
Insm2	l1, l2
Iqgap2	l1, l2
Irs4	l1, l2
Irx2	l1, l2
Irx3	l1, l2
Irx5	l1, l2
Irx6	l1, l2
Isl1	l1, l2
Isoc1	l1, l2
Isyna1	l1, l2
Itga2	l1, l2
Itga4	l1, l2
Itga8	l1, l2
Itga9	l1, l2
Itgad	l1, l2
Itih3	l1, l2
Itih5	l1, l2
Kazald1	l1, l2
Kcnab3	l1, l2
Kcng1	l1, l2
Kcng2	l1, l2
Kcng4	l1, l2
Kcnh3	l1, l2
Kcnh8	l1, l2
Kcnip1	l1, l2
Kcnj4	l1, l2
Kcnj5	l1, l2
Kcnj8	l1, l2
Kcnk9	l1, l2
Kcnmb2	l1, l2
Kcns3	l1, l2
Kctd8	l1, l2
Kif11	l1, l2
Kirrel	l1, l2
Kit	l1, l2
Kitl	l1, l2
Kl	l1, l2
Klf5	l1, l2
Klhdc8a	l1, l2
Klhl14	l1, l2
Klk6	l1, l2
Klk8	l1, l2
Krt9	l1, l2
Krt12	l1, l2
L3mbtl4	l1, l2
Lama1	l1, l2
Lama3	l1, l2
Lama4	l1, l2
Lamb3	l1, l2
Lamc2	l1, l2
Lamp5	l1, l2
Lancl3	l1, l2
Layn	l1, l2
Lcp1	l1, l2
Ldb2	l1, l2
Lef1	l1, l2
Lemd1	l1, l2
Lepr	l1, l2
Lgr5	l1, l2
Lgr6	l1, l2
Lhfp	l1, l2
Lhfpl2	l1, l2
Lhfpl5	l1, l2
Lhx1	l1, l2
Lhx2	l1, l2
Lhx4	l1, l2
Lhx5	l1, l2
Lhx6	l1, l2
Lhx8	l1, l2
Lhx9	l1, l2
Lipg	l1, l2
Lmcd1	l1, l2
Lmo1	l1, l2
Lmo2	l1, l2
Lmod2	l1, l2
Lmx1a	l1, l2
Lmx1b	l1, l2
Lncenc1	l1, l2
Lnp1	l1, l2
Lpar1	l1, l2
Lpl	l1, l2
Lrat	l1, l2
Lrp4	l1, l2
Lrrc10b	l1, l2
Lrrc38	l1, l2
Lrrc55	l1, l2
Lsp1	l1, l2
Ltbp1	l1, l2
Ly6g6e	l1, l2
Lypd1	l1, l2
Lypd6	l1, l2
Lypd6b	l1, l2
Mab21l1	l1, l2
Mab21l2	l1, l2
Maf	l1, l2
Mafa	l1, l2
Mafb	l1, l2
Mag	l1
Maged2	l1, l2
Mamdc2	l1, l2
Man1a	l1, l2
Map3k20	l1, l2
Marcksl1	l1, l2
Masp1	l1, l2
Matn2	l1, l2
Mbnl3	l1, l2
Mc4r	l1, l2
Mchr1	l2
Mcm6	l1, l2
Mctp2	l1, l2
Mcub	l1, l2
Mdfic	l1, l2
Mdga1	l1, l2
Mecom	l1, l2
Medag	l1, l2
Mef2c	l1, l2
Megf11	l1, l2
Meis1	l1, l2
Meis2	l1, l2
Meox2	l1, l2
Met	l1, l2
Mfge8	l1, l2
Mirt1	l1, l2
Mkx	l1, l2
Mme	l1, l2
Mmel1	l1, l2
Mog	l1, l2
Moxd1	l1, l2
Mpped2	l1, l2
Mrap2	l1, l2
Mrc1	l2
Mrpl16	l1, l2
Mybpc1	l1, l2
Myl4	l1, l2
Mylk	l1, l2
Myo3b	l1, l2
Myo5b	l1, l2
Nbl1	l1, l2
Ndnf	l1, l2
Ndst4	l1, l2
Necab1	l1, l2
Nefh	l1, l2
Nek10	l1, l2
Nell1	l1, l2
Neurod2	l1, l2
Neurod6	l1, l2
Nfam1	l1, l2
Nfatc1	l1, l2
Nfia	l1, l2
Nfib	l1, l2
Nfix	l1, l2
Nfkbib	l1, l2
Ngb	l1, l2
Ngf	l1, l2
Nhlh2	l1, l2
Nkd1	l1, l2
Nkx2-1	l1, l2
Nkx2-2	l1, l2
Nkx2-4	l1, l2
Nkx6-1	l1, l2
Nmb	l2
Nmbr	l2
Nms	l2
Nmur2	l1, l2
Nov	l1, l2
Nox4	l1, l2
Npas1	l1, l2
Npas3	l1, l2
Npas4	l1, l2
Npbwr1	l1, l2
Npffr2	l1, l2
Npnt	l1, l2
Npr3	l1, l2
Npsr1	l1, l2
Nptx2	l1, l2
Npvf	l2
Npy1r	l1, l2
Npy2r	l1, l2
Nr2e1	l1, l2
Nr2f1	l1, l2
Nr2f2	l1, l2
Nr4a2	l1, l2
Nr4a3	l1, l2
Nr5a1	l1, l2
Nr5a2	l1, l2
Nrgn	l1
Ntf3	l1, l2
Ntn1	l1, l2
Ntng1	l1, l2
Ntrk3	l1, l2
Nts	l1, l2
Ntsr1	l1, l2
Ntsr2	l1, l2
Nudt14	l1, l2
Nwd2	l1, l2
Nxph1	l1, l2
Nxph2	l1, l2
Nxph3	l1, l2
Nxph4	l1, l2
Olig3	l1, l2
Onecut2	l1, l2
Onecut3	l1, l2
Opalin	l2
Oprd1	l1, l2
Oprk1	l1, l2
Oprm1	l1, l2
Osbpl3	l1, l2
Osr1	l1, l2
Otof	l1, l2
Otp	l1, l2
Otx1	l1, l2
Otx2	l1, l2
Ovol2	l1, l2
Oxtr	l1, l2
P2ry1	l1, l2
P3h2	l1, l2
Padi2	l1, l2
Pafah1b3	l1, l2
Palld	l1, l2
Pamr1	l1, l2
Pappa	l1, l2
Pappa2	l1, l2
Parm1	l1, l2
Pax2	l1, l2
Pax3	l1, l2
Pax5	l1, l2
Pax6	l1, l2
Pax7	l1, l2
Pax8	l1, l2
Pbx3	l1, l2
Pcdh8	l1, l2
Pcdh18	l1, l2
Pcdh20	l1, l2
Pcp4l1	l1, l2
Pcsk5	l1, l2
Pcsk6	l1, l2
Pde1a	l1, l2
Pde3a	l1, l2
Pde5a	l1, l2
Pde11a	l1, l2
Pdgfc	l1, l2
Pdgfd	l1, l2
Pdgfra	l2
Pdlim1	l1, l2
Pdlim3	l1, l2
Pdyn	l1, l2
Pdzrn3	l1, l2
Penk	l1, l2
Per2	l1, l2
Pgm5	l1, l2
Pgr15l	l1, l2
Phox2b	l1, l2
Piezo2	l1, l2
Pif1	l1, l2
Pifo	l1, l2
Pim1	l1, l2
Pirt	l1, l2
Pitx2	l1, l2
Pkp2	l1, l2
Pla2g5	l1, l2
Pla2g7	l1, l2
Plagl1	l1, l2
Plce1	l1, l2
Plch1	l1, l2
Plcxd3	l1, l2
Pld5	l1, l2
Plekha2	l1, l2
Plekhd1	l1, l2
Plpp4	l1, l2
Plscr4	l1, l2
Plscr5	l1, l2
Pmaip1	l1, l2
Pmfbp1	l1, l2
Pnoc	l1, l2
Pomc	l2
Popdc3	l1, l2
Pou3f1	l1, l2
Pou3f2	l1, l2
Pou3f3	l1, l2
Pou4f1	l1, l2
Pou4f2	l1, l2
Pou6f2	l1, l2
Pparg	l1, l2
Ppif	l1, l2
Ppp1r1b	l1, l2
Ppp1r17	l1, l2
Prdm8	l1, l2
Prdm12	l1, l2
Prdm13	l1, l2
Prdm16	l1, l2
Prkcd	l1, l2
Prkcq	l1, l2
Prkd1	l1, l2
Prkg2	l1, l2
Prlr	l1, l2
Prok2	l2
Prokr2	l2
Prom1	l1, l2
Prox1	l1, l2
Prph	l1, l2
Prrxl1	l1, l2
Prss12	l1, l2
Prss22	l1, l2
Prss23	l1, l2
Prss35	l1, l2
Ptger3	l1, l2
Ptgs2	l1, l2
Pth2	l1, l2
Pth2r	l1, l2
Pthlh	l1, l2
Ptk2b	l1, l2
Ptpn14	l1, l2
Ptprc	l1, l2
Ptpru	l1, l2
Pvalb	l1, l2
Qpct	l1, l2
Qrfpr	l1, l2
Rab3b	l1, l2
Rab33a	l1, l2
Rab37	l1, l2
Rab38	l1, l2
Rai14	l1, l2
Ramp3	l1, l2
Ranbp3l	l1, l2
Rarb	l1, l2
Rasd1	l1, l2
Rasgrp2	l1, l2
Rax	l2
Rbm20	l1, l2
Rbp1	l1, l2
Rbp4	l1, l2
Rcn1	l1, l2
Reln	l1, l2
Ret	l1, l2
Rgs5	l1, l2
Rgs6	l1, l2
Rgs12	l1, l2
Rgs16	l1, l2
Rmst	l1, l2
Rnh1	l1, l2
Robo3	l1, l2
Ror1	l1, l2
Ror2	l1, l2
Rorb	l1, l2
Rpp25	l1, l2
Rprm	l1, l2
Rreb1	l1, l2
Rspo1	l1, l2
Rspo2	l1, l2
Rspo3	l1, l2
Runx2	l1, l2
Rwdd2a	l1, l2
Rxfp1	l1, l2
Rxfp2	l1, l2
Rxfp3	l1, l2
Rxrg	l1, l2
S1pr1	l1, l2
Sall1	l1, l2
Sall3	l1, l2
Samd3	l1, l2
Samd5	l1, l2
Satb1	l1, l2
Satb2	l1, l2
Scgn	l1, l2
Scml4	l1, l2
Scn4b	l1, l2
Scn5a	l1, l2
Scn7a	l1, l2
Scnn1a	l1, l2
Scube2	l1, l2
Sec14l5	l1, l2
Sema3c	l1, l2
Sema3d	l1, l2
Sema3e	l1, l2
Sema5a	l1, l2
Sema5b	l1, l2
Sema6a	l1, l2
Serinc2	l1, l2
Serpina3g	l1, l2
Serpina3n	l1, l2
Serpina9	l1, l2
Serpinb1b	l1, l2
Serpinb7	l1, l2
Serpinb8	l1, l2
Serpine2	l1, l2
Serpinf1	l1, l2
Sertm1	l1, l2
Sfrp1	l1, l2
Sfrp2	l1, l2
Sh3rf2	l1, l2
Shisa6	l1, l2
Shox2	l1, l2
Shroom3	l1, l2
Siglech	l2
Sim1	l1, l2
Six3	l1, l2
Six6	l1, l2
Skap1	l1, l2
Skor1	l1, l2
Skor2	l1, l2
Sla	l1, l2
Slc5a5	l1, l2
Slc5a7	l1, l2
Slc6a2	l2
Slc6a3	l1, l2
Slc6a4	l1, l2
Slc6a5	l1, l2
Slc6a13	l2
Slc7a10	l1, l2
Slc7a11	l1, l2
Slc9a3r1	l1, l2
Slc10a4	l1, l2
Slc12a8	l1, l2
Slc17a6	l1, l2
Slc17a7	l1, l2
Slc17a8	l1, l2
Slc18a2	l1, l2
Slc18a3	l2
Slc24a4	l1, l2
Slc25a13	l1, l2
Slc26a4	l1, l2
Slc30a3	l1, l2
Slc32a1	l1, l2
Slc35d3	l1, l2
Slc38a1	l1, l2
Slc39a8	l1, l2
Slco1c1	l1, l2
Slco5a1	l1, l2
Slfn9	l1, l2
Slit2	l1, l2
Slit3	l1, l2
Slitrk6	l1, l2
Sln	l1, l2
Smoc2	l1, l2
Smpdl3b	l1, l2
Sncg	l1, l2
Sntb1	l1, l2
Sntg2	l1, l2
Snx31	l1, l2
Sostdc1	l1, l2
Sox1	l1, l2
Sox2	l1, l2
Sox5	l1, l2
Sox6	l1, l2
Sox9	l1, l2
Sox10	l1, l2
Sox11	l1, l2
Sox14	l1, l2
Sox21	l1, l2
Sp8	l1, l2
Sp9	l1, l2
Spag16	l1, l2
Spin2c	l1, l2
Spon1	l1, l2
Spp1	l1, l2
Sstr1	l1, l2
Sstr2	l1, l2
St3gal1	l1, l2
St6galnac5	l1, l2
St8sia2	l1, l2
St8sia6	l1, l2
St14	l1, l2
St18	l1, l2
Stac	l1, l2
Stac2	l1, l2
Stard5	l1, l2
Stc1	l1, l2
Stk26	l1, l2
Stk31	l1, l2
Stk32a	l1, l2
Stk32b	l1, l2
Stxbp6	l1, l2
Styk1	l1, l2
Sulf2	l1, l2
Sv2b	l1, l2
Sv2c	l1, l2
Svep1	l1, l2
Syndig1	l1, l2
Syndig1l	l1, l2
Synpo2	l1, l2
Synpr	l1, l2
Syt2	l1, l2
Syt6	l1, l2
Syt10	l1, l2
Syt17	l1, l2
Sytl5	l1, l2
Tac2	l1, l2
Tacr1	l1, l2
Tacr3	l1, l2
Tal1	l1, l2
Tbcc	l1, l2
Tbx3	l1, l2
Tcap	l1, l2
Tcerg1l	l1, l2
Tcf7l2	l1, l2
Tcf19	l1, l2
Tead1	l1, l2
Tfap2a	l1, l2
Tfap2b	l1, l2
Tfap2d	l1, l2
Tgfb2	l1, l2
Tgfbi	l1, l2
Tgfbr2	l1, l2
Th	l1, l2
Thbs4	l1, l2
Thrsp	l1, l2
Timm50	l1, l2
Tll1	l1, l2
Tmem26	l1, l2
Tmem114	l1, l2
Tmem132c	l1, l2
Tmem176a	l1, l2
Tmem176b	l1, l2
Tmem200a	l1, l2
Tmem215	l1, l2
Tmie	l1, l2
Tnc	l1, l2
Tnfaip6	l1, l2
Tnfaip8l3	l1, l2
Tnfrsf8	l1, l2
Tnfrsf11b	l1, l2
Tnnc1	l1, l2
Tnnt1	l1, l2
Tnnt2	l1, l2
Tns1	l1, l2
Tox	l1, l2
Tox2	l1, l2
Tox3	l1, l2
Tpbg	l1, l2
Tpbgl	l1, l2
Tph2	l2
Tpm2	l1, l2
Trabd2b	l1, l2
Trdn	l1, l2
Trh	l1, l2
Trhde	l1, l2
Trhr	l1, l2
Trim54	l1, l2
Trp73	l1, l2
Trpc3	l1, l2
Trpc4	l1, l2
Trpc5	l1, l2
Trpc6	l1, l2
Trpc7	l1, l2
Trps1	l1, l2
Tshr	l1, l2
Tshz1	l1, l2
Tshz2	l1, l2
Tshz3	l1, l2
Tspan18	l1, l2
Tspear	l1, l2
Ttc6	l1, l2
Ttc29	l1, l2
Ttn	l1, l2
Ucma	l1, l2
Ucp2	l1, l2
Unc13c	l1, l2
Ung	l1, l2
Upk1b	l1, l2
Usp43	l1, l2
Ust	l1, l2
Vcan	l1, l2
Vdr	l1, l2
Vegfc	l1, l2
Vgf	l1, l2
Vgll2	l1, l2
Vgll3	l1, l2
Vipr2	l1, l2
Vit	l1, l2
Vsx2	l1, l2
Vwa5b1	l1, l2
Vwc2	l1, l2
Vwc2l	l1, l2
Wif1	l1, l2
Wisp1	l1, l2
Wls	l1, l2
Wnt4	l1, l2
Wnt5a	l1, l2
Wnt7a	l1, l2
Wnt7b	l1, l2
Yif1b	l1, l2
Zan	l1, l2
Zbbx	l1, l2
Zbtb7c	l1, l2
Zbtb16	l1, l2
Zeb2	l1, l2
Zfhx4	l1, l2
Zfp57	l1, l2
Zfp503	l1, l2
Zfp521	l1, l2
Zfp536	l1, l2
Zfp618	l1, l2
Zfp831	l1, l2
Zfpm2	l1, l2
Zic1	l1, l2
Zic2	l1, l2
Zic3	l1, l2
Zic4	l1, l2
Zic5	l1, l2
Zim1	l1, l2
Zmat4	l1, l2
Sst	sequential
Vip	sequential
Avp	sequential
Pmch	sequential
